# A genetic and microscopy toolkit for live imaging of whole-body regeneration in *Macrostomum lignano*

**DOI:** 10.1101/2024.04.28.590365

**Authors:** R. Nelson Hall, Hongquan Li, Chew Chai, Sidney Vermeulen, Robin R. Bigasin, Eun Sun Song, Jesse Gibson, Manu Prakash, Andrew Z. Fire, Bo Wang

## Abstract

Live imaging of regenerative processes can reveal how animals restore their bodies after injury through a cascade of dynamic cellular events. Here, we present a comprehensive toolkit for live imaging of whole-body regeneration in the flatworm *Macrostomum lignan*o, including a high throughput cloning pipeline, targeted cellular ablation, and advanced microscopy solutions. Using tissue-specific reporter expression, we examine how various structures regenerate. Enabled by a custom, low-cost luminescence/fluorescence microscope, we overcome intense stress-induced autofluorescence to demonstrate the first application of genetic cellular ablation in flatworms to reveal the limited regenerative capacity of neurons and their essential role during wound-healing. Finally, we build a novel open-source tracking microscope to continuously image moving animals throughout the week-long process of regeneration, quantifying kinetics of wound healing, nerve cord repair, body regeneration, growth, and behavioral recovery. Our findings suggest that nerve cord reconnection operates independently from primary body axis re-establishment and other downstream regenerative processes.
