## Supplementary Table 1 for "A genetic and microscopy toolkit for live imaging of whole-body regeneration in *Macrostomum lignano*"

### Sheet: LumiSQUID
Description	Vendor	Part Number	Qty
Filter cube and cube switcher
Dichroci cube	Thorlabs	CM1-DCH	1
End cap	Thorlabs	SM1CP2	1
SM1-Threaded, Dual-Position Slider Bundle with Interface Board and Cables	Thorlabs	ELL6K	1
LED source
375 nm, 1270 mW (Min) Mounted LED, 1400 mA	Thorlabs	M375L4	1
470 nm, Mounted High-Power LED, 1600 mA	Thorlabs	M470L2	1
590 nm, 230 mW (Min) Mounted LED, 1000 mA	Thorlabs	M590L4	1
4-Pin Female Mating Connector for Mounted LEDs	Thorlabs	CON8ML-4	3
Dichroic cube	Thorlabs	CM1-DCH	1
Dichroic long pass BS	Chroma	T425lpxr	1
Achromatic lens	Thorlabs	AC254-75-A	1
Filters
Multiband filtersets	Semrock	LF405/488/594-A-000	1
Tube lens
f=50mm lens, 10 MP	Hikvision	MVL-HF5024M-10MP	1
Camera
IMX571, TEC cooled	ToupTek	MTR3CMOS26000KMA	1
Focus Stage
18 mm length, 26 um range	PiezoDrive	SCL050518	1
36 mm length, 53 um range	PiezoDrive	SCL050536	1
Low Noise 150V Piezo Driver with Strain Gauge Feedback	PiezoDrive	PDu150CL	1
Squid focus stage assembly		https://docs.google.com/spreadsheets/d/1WA64HySj9I7XROtTXuaRvjlbhHXRGspvoxb_20CWDR8/edit#gid=1175873468	1
Optical encoder			1
XY Stage
Squid 25 mm x 25 mm stage assembly			1
Larger travel XY stage	Heidstar		0
Cooling
Thermoelectric cooler	Laird	AA-033-24-22-00-00	1
Temperature control module	Yexian Technology	TCM-X107	1

### Sheet: TrackingSQUID
Description	Vendor	Part Number / File for CNC machining	Qty
Motorized Focus Assembly
ball bearing linear stage, stainless steel, ±6.5mm	dg-sl	LBX40-C (product page)	1
adapter for mounting SM1TC to LBX40-C	XTJ-tech	adapter_LBX40_SM1TC(thick)_v2.zip	1
adapter for mounting LBX40-C to C1511	XTJ-tech	adapter_LBX40_C1511_v3.zip	1
adapter for mounting 21H4U to LBX40-C	XTJ-tech	adapter_LBX40_21H4U_v3.stp	1
size 8 captive linear actuator, 6e-5 in/step	Haydon kerk	21H4U-2.5-A98 v1 (based on 21H4U-2.5-907)	1
optional piezo stack actuator, 11.2 um travel (no load)	Thorlabs	PK2FMP2	0
optional amplified piezo actuator, 220 um travel (no load)	Thorlabs	PK2FSF1	0
optional amplified piezo actuator, 420 um travel (no load)	Thorlabs	PK2FVF1	0
Clamp for SM1 Lens Tubes	Thorlabs	SM1TC	1
SM1 Lens Tube, 0.3" threaded depth	Thorlabs	SM1L03	1
SM1 adapter for Objectives with RMS thread (Olympus, BoliOptics)	Thorlabs	SM1A3	1
SM1 adapter for Nikon Objectives	Thorlabs	SM1A12	0
10x LWDPlan Objective	BoliOptics	BM3033331	1
"Microscope Body" (may be replaced by custom machined blocks)
Ø1.5" Post Mounting Clamp, 2.50" x 2.50"	Thorlabs	C1511	1
Ø1.5" Mounting Post, 1/4"-20 Taps, L = 8" (other length may be used)	Thorlabs	P8	1
Studded Pedestal Base Adapter, 1/4"-20 Thread	Thorlabs	PB4	1
Clamping Fork for Ø1.5" Pedestal Post or Post Pedestal Base Adapter, Universa	Thorlabs	PF175B	1
Aluminum Breadboard	Thorlabs		1
Ø18.0 mm Sorbothane Feet, Adhesive Mounting Surface, 4 Pieces	Thorlabs	AV3	1
Imaging Lens and Camera Assembly (lens with diffraction limited performance may be designed and manufactured)
USB3 camera, Sony IMX 226, 1.85 um, 12 MP, 32 fps	Daheng	MER-1220-32U3M	1
f = 50 mm machine vision lens (1/1.8", f2.4, 10 MP rated)	HIKROBOT	MVL-HF5024M-10MP (distributor link, MTF)	1
M27 ext - SM1 int adapter for MVL-HF5024M-10MP	Thorlabs	SM1A35	1
Microscope stage
110 mm x 75 mm travel stepper stage, max speed 50 mm/s	Heidstar	HDS-IH-XY75110SN (datasheet)	1
LED ring illuminator for dark field imaging (used for tracking microscopy)
850 nm ring LED (940 nm also available), angled, ID 50 mm, 96 LEDs	Guangzhou Lightwave Trade Co.	HA5067-850nm	1
Description	Vendor	Part Number	Qty
Laser engine
405 nm fiber coupled laser diode (105 um) 150 mW	Shenzhen Guangchuangfeng Technology Co., Ltd.	GCF-405-150-105um-FC/PC	1
488 nm fiber coupled laser diode (105 um) 55 mW	Shenzhen Guangchuangfeng Technology Co., Ltd.	GCF-488-55-105um-FC/PC	1
638 nm fiber coupled laser diode (105 um) 180 mW	Shenzhen Guangchuangfeng Technology Co., Ltd.	GCF-638-180-105um-FC/PC	1
638 nm fiber coupled laser diode (105 um) 700 mW	Shenzhen Guangchuangfeng Technology Co., Ltd.	GCF-638-700-105um-FC/PC	0
laser diode mount	XTJ-tech	8 mm laser mount 4 pos.zip	1
heatsink adapter	XTJ-tech	B82 laser mount.zip	1
2-56 brass-tip set screws (pack of 10)	McMaster-Carr	90669A074	1
M2.5 x 0.45 mm set screw 4 mm Long (pack of 10)	McMaster-Carr	90251A154	1
M2.5 x 0.45 mm standoffs, 20 mm long	McMaster-Carr	94868A175	4
laser heat sink	DigiKey	1597-114992049-ND	1
FC/PC to FC/PC Quadruple L-Bracket Mating Sleeve	Thorlabs	ADAFCB5	1
4x1 fiber combiner (105 um in, 200 um out, FC/PC, 0.3 m in, 1 m out)	Lfiber	LFFC-105-200-S-L3-FP	1
FC/PC to FC/PC L-Bracket Mating Sleeve	Thorlabs	ADAFCB1	1
200 um core TECS hard-clad fiber 5 m (there may be better alternatives)	Thorlabs	FG200UCC-CUSTOM (5 m, FC/PC)	1
FC/PC to SMA Single L-Bracket Mating Sleeve	Thorlabs	ADAFCSMAB1	1
Despeckler	Molex	N/A	1
Flat field launch
Square-Core Fiber Patch Cable, 150 µm x 150 µm Core, SMA905, 5 m	Thorlabs	M102L05	1
XYZ Translation Mount for Ø1/2" Optics	Thorlabs	CXYZ05	1
SM05 retaining ring (qty 2)	Thorlabs	SM05RR	1
SM05 SMA Fiber Adapter Plate	Thorlabs	SM05SMA	1
Cage rods	Thorlabs	ER3-P4	1
Cage plate	Thorlabs	CP08	1
0.3" SM1 lens tube	Thorlabs	SM1L03	1
SM1-RMS adapter	Thorlabs	SM1A3	1
80x 0.9mm WD objective (for fiber-free space coupling)	BoliOptics	MT03023731 (product page)	1
1" SM1 lens tube	Thorlabs	SM1L10	1
SM1 lens tube coupler (flexture sleeve)	Thorlabs	SM1CPL10	1
mounted f = 40 mm Hastings triplet	Thorlabs	TRH254-040-A-ML	1
Filter set
405/488/561/640 filter set	Chroma	89901v2-UF2	1
Dichroic and filter mounts
30 mm Cage Cube with Dichroic Filter Mount	Thorlabs	CM1-DCH	1
0.3" SM1 lens tube (qty 2)	Thorlabs	SM1L03	1
561 laser
DPSS 561nm >100mW MM fiber coupled laser (105um MM fiber)	Shanghai Dream Lasers Technology	SDL-561-100MFL	1
105um MM fiber
1% power stability
with fixed output power supply
SDL-561-100MFL
Unit Price:US$3,800
After educational discount:US$3,450
After educational discount:US$3,450
