## Supplementary Table 2 for "A genetic and microscopy toolkit for live imaging of whole-body regeneration in *Macrostomum lignano*"

### Sheet: Primers
Primers
Primer ID	Primer Sequence (5' -> 3')	Primer Name
BW-NH-708	GACGGCCAGTGATATCGTCATAGCTGTTTCCTG	pEmpty-Con Primer F
BW-NH-709	CAGCTATGACGATATCACTGGCCGTCGTTTTAC	pEmpty-Con Primer R
BW-NH-710	ATTCTCAGGCGATATCCAACTCCGAGCCCTTCCACCACTGGCCGTCGTTTTACA	pDest-Con Primer F
BW-NH-711	TCGGAGTTGGATATCGCCTGAGAATGGATGCGAGTAATGCATGGTCATAGCTGTTTCCTG	pDest-Con Primer R
BW-NH-717	ACGTTGTAAAACGACGGCCAGTGATGGTCTCAGGAGAGCTTGCCCTATCCT	pAB_macEef1a Primer F
BW-NH-718	GCTGCCAGGAAACAGCTATGACGATGGTCTCACATTAATGCTGTTGTTAAACTACC	pAB_macEef1a Primer R
BW-NH-721	ACGTTGTAAAACGACGGCCAGTGATGGTCTCAAAGTGCAATGACCCGCACC	tCD_macEef1a Primer F
BW-NH-722	GCTGCCAGGAAACAGCTATGACGATGGTCTCAAAGCTTCGCTGATACTAGCCC	tCD_macEef1a Primer R
BW-NH-754	ACGTTGTAAAACGACGGCCAGTGATGGTCTCAAATGGTGAGCAAGGGCG	gBC_macGeNL Primer F
BW-NH-755	GCTGCCAGGAAACAGCTATGACGATGGTCTCAACTTTCAGGCCAGGATGCGC	gBC_macGeNL Primer R
BW-NH-792	ATTCTCAGGCGATATCCAACTCCGAGCCCTTCCACCACGATTTTCATAGGCAGAATAA	pTol2DestCon Primer F
BW-NH-793	TCGGAGTTGGATATCGCCTGAGAATGGATGCGAGTAATGTAAAACCTTGTATGCATTTCATTTA	pTol2DestCon Primer R
BW-NH-788	ACGTTGTAAAACGACGGCCAGTGATGGTCTCAAATGAAGCTTGTGAGCAAGG	gBC mScarlet-I Primer F
BW-NH-789	GCTGCCAGGAAACAGCTATGACGATGGTCTCAACTTTCATCTAGACTTGTACAGCTC	gBC mScarlet-I Primer R
BW-NH-819	ACGTTGTAAAACGACGGCCAGTGATGGTCTCAGGAGAAAGTGTACATTCCGTATTTCAGATG	pAB_Enolase Promoter Primer F
BW-NH-820	GCTGCCAGGAAACAGCTATGACGATGGTCTCACATTTTCGCTAGTGTTTTGATTAGTAGAG	pAB_Enolase Promoter Primer R
BW-NH-821	ACGTTGTAAAACGACGGCCAGTGATGGTCTCAAAGTGAGCTGAACACCTTGGCTGT	tCD_Enolase Terminator Primer F
BW-NH-822	GCTGCCAGGAAACAGCTATGACGATGGTCTCAAAGCGATTTTGATTTATCAATCATCGACGTG	tCD_Enoalse Terminator Primer R
BW-NH-853	ACGTTGTAAAACGACGGCCAGTGATGGTCTCAGGAGGAGAGGCGATCAAATCAAGC	pAB_PC2 Primer F
BW-NH-854	GCTGCCAGGAAACAGCTATGACGATGGTCTCACATTTACCTCTTAGTTTTTCCGCGTTG	pAB_PC2 Primer R
BW-NH-855	ACGTTGTAAAACGACGGCCAGTGATGGTCTCAAAGTAGCATCACTAACTGAATCATTAG	tCD_PC2 Primer F
BW-NH-856	GCTGCCAGGAAACAGCTATGACGATGGTCTCAAAGCAATGCAAAGCCAGTCTGTCC	tCD_PC2 Primer R
BW-NH-877	AAGTTGAGACCATCGTCATAGCTGTTTC	GeNL NTR Fix BB Primer F
BW-NH-878	GGCCAGGATGCGCTCGC	GeNL NTR Fix BB Primer R
BW-NH-879	GCGCCTGTGCGAGCGCATCCTGGCCGGCAGCGGCGCCACCAAC	P2A-NTR2.0 Insert Primer F
BW-NH-880	ACAGCTATGACGATGGTCTCAACTTTCAGATCTCGGTGAACACAGTCTCGG	P2A-NTR2.0 Insert Primer R
BW-NH-883	ACGTTGTAAAACGACGGCCAGTGATGGTCTCAAAGTAGATCATAATCAGCCATACC	tCD_SV40 Terminator Primer F
BW-NH-884	GCTGCCAGGAAACAGCTATGACGATGGTCTCAAAGCGAGCTCTGGAACCAGACAT	tCD_SV40 Terminator Primer R
BW-NH-916	ACGTTGTAAAACGACGGCCAGTGATGGTCTCAGGAGGGCTAGTTTGCGTGCTCAC	pAB_APOB Primer F
BW-NH-917	GCTGCCAGGAAACAGCTATGACGATGGTCTCACATTAGTCAGTCGGAGTCAGGTG	pAB_APOB Primer R
BW-NH-918	ACGTTGTAAAACGACGGCCAGTGATGGTCTCAGGAGTAGTCTGCAGTGACAATAGTC	pAB_MYH6 Primer F
BW-NH-919	GCTGCCAGGAAACAGCTATGACGATGGTCTCACATTTCCTTGCTCGTCTCTCTCA	pAB_MYH6 Primer R
BCAT4 RNAi Primer F	GGCGTTTCTCTCTGCCATCT	BCAT4 RNAi Primer F
BCAT4 RNAi Primer R	CGACCACTACGGGATCTTCG	BCAT4 RNAi Primer R
3G Assembly Oligos	(For up to 3 transcriptional units)
Oligo Name	Primer Sequence
UNS1A Sense	CATTACTCGCATCCATTCTCAGGCGATCTCGTCTCGTCTCGGAGAGAGACCGG
UNS1A Antisense	CCGGTCTCTCTCCGAGACGAGACGAGATCGCCTGAGAATGGATGCGAGTAATG
UNS3A Sense	GCACTGAAGGTCCTCAATCGCACTGGAAACATCAAGGTCGGGAGAGAGACCGG
UNS3A Antisense	CCGGTCTCTCTCCCGACCTTGATGTTTCCAGTGCGATTGAGGACCTTCAGTGC
UNS3D Sense	GGGGTCTCTGCTTGCACTGAAGGTCCTCAATCGCACTGGAAACATCAAGGTCG
UNS3D Antisense	CGACCTTGATGTTTCCAGTGCGATTGAGGACCTTCAGTGCAAGCAGAGACCCC
UNS4A Sense	CTGACCTCCTGCCAGCAATAGTAAGACAACACGCAAAGTCGGAGAGAGACCGG
UNS4A Antisense	CCGGTCTCTCTCCGACTTTGCGTGTTGTCTTACTATTGCTGGCAGGAGGTCAG
UNS4D Sense	GGGGTCTCTGCTTCTGACCTCCTGCCAGCAATAGTAAGACAACACGCAAAGTC
UNS4D Antisense	GACTTTGCGTGTTGTCTTACTATTGCTGGCAGGAGGTCAGAAGCAGAGACCCC
UNS10D Sense	GGGGTCTCTGCTTCCAGGATACATAGATTAATCCAACTCCGAGCCCTTCCACC
UNS10D Antisense	GGTGGAAGGGCTCGGAGTTGGATTAATCTATGTATCCTGGAAGCAGAGACCCC
3G Assembly Primers	(For amplifying transcriptional units)
Oligo Name	Primer Sequence
UNS1F	CATTACTCGCATCCATTCTCAGGC
UNS3F	GCACTGAAGGTCCTCAATCG
UNS3R	CGACCTTGATGTTTCCAGTGCG
UNS4F	CTGACCTCCTGCCAGCAATAGT
UNS4R	GACTTTGCGTGTTGTCTTACTAT
UNS10R	GGTGGAAGGGCTCGGAGTTG

### Sheet: Parts
Part Name	Sequence (not including the backbone) [BsaI Cut Site] - Part - [BsaI Cut Site]	Full plasmid sequences available in File S1
pAB_pEef1α	GGTCTCAGGAGAGCTTGCCCTATCCTGAGTCCAGTTTTCATCGCTTTTTGCCAAATCCAGCTTCCTACTAGTGTCATGGTGAGCAGAATGACATCATTTGTGTACATAGGCTACACGGGCTCCACTAGCCTAGCTTTGAGTTTAGTTTGATCCGGCCGTTTGATTCTTTTTGTACATTGGTCGTGTAATTTAGTGGCTCATTTGATGAGTGTGAATGAGCCTTAATGTGTAAATTAAATGCAATAAATGCACTATATTTTAAATTGTTTATATGTAGGATCTTTGGCAGTCCAGTAGTATAGTGTTCGTCTACCAGCTTAAGCCAAACATTTAGAGATAATTCATGCAAGCCTGCAAAAGCTGAAAACAAAGTAAAGAGATTTTTCATTGTTTCTTTAG…
pAB_pEnolase	GGTCTCAGGAGAAAGTGTACATTCCGTATTTCAGATGCAAAAATGGGCTAGATGTACAAATCAGCCTTAAAGTACATCAATTACTTTCGGTTCCTCTCGCTTATCTTTTTAACTGCTATCAAATATACAGATTGACTTATTTTCTGTTACAACTATTTACCTTATTGTTTATACTCTTTGAATTTTACTGCGTTGTACGTGCTCTTGTCGAACTACTCTTTAGATTTAGAATAAAGGACATTTTGAGAGGCATAAAAAAATACGCACATACTATAACCGCTACTAAAGAAATTACTGACACATTATTAGCCATTAAAATTGCCTTGATAGCCATGCATGCGCGGGGATTGGATTGAAGTACACATAAGCCTTGTGTTATCAACACAACAGCATGCCGTA…
pAB_pPC2	GGTCTCAGGAGGAGAGGCGATCAAATCAAGCCTTACAGGAGGTCCCTGGAGGTCCTCCTTGTGCGTCATTAGCCTGGGAAAAAATTGGCTGAGCCGAGGAGAAACCAGCTGCAACCAGCTCCAAGCTGCAGCGACTAATTGGGCCGTCCTTATGGATTTGGCGTAGATTTTTATTTATAGGATTAGCCATTTCTGCCTCCCCCCCGTCTTTCTATCCCCGCATAGCGGAATAGTGCTGATGCTGGCAGCTTCATCGCTTTACGTATAACGCACATGTGTGGACGCTTTTAACGTCATTTGTTTGCTTAAACTGCTGCGTGAACGGAACAGAGGCCAAACACTGCCAGTTCTGAGCTGCGTGGGCCGTGAGCACAGGAACCCATCCCCCTCTAACACCCG…
pAB_pAPOB	GGTCTCAGGAGGGCTAGTTTGCGTGCTCACACAGGCGCACGCCCAGGTACAACAGTACTGTAACAACTCTCAACTCTCAAAGTCAACAAATCAATTTTATTACTCATAGTGAAAAATTGATTGAAAAGTTTTGCGTCAGCAAAAACTTTATCTTGCGCAGTTAAGCAACTCTTTTGCGCCAGCTGTATGCTATCTAAACCATAATCTTTGCCTGTCAAAACTGGTCTGGAAACTTAAAAATAAGCCCATTAGCGAACTGTCTGAAGATTAAAGTTCAAGTGCACTGTTAACTTGCATAAATACGTTTTTCTATGCCACAGTTTTACAGTATAGTGGAAGGCAGACGCCATCTCATTAGAGATTGGCGCCATTTCAATAAAGATAGAGATTGGCGCCATT…
pAB_pMYH6	GGTCTCAGGAGTAGTCTGCAGTGACAATAGTCTGCAGTGACAATAGTCTGCAGTGACAATAGTCTGCAGTGACAATAGTCTGCAGTGACAATAGCCTGCAGTGACAATAGCTTGCAGTGAATTTTAGATTATTCTACAGTCACTGCCAGTCTAAACGCGTTCACCTCGATATGGAACCACCATTCAAATAAACGGCTTGCATTTTAGGTTTAATTTGACTCAACTTTTATTTGAACCCTTGAAAACGATAAAAAAAATCACAGCTCGTAGACTTTACTTTAAAGGAAAACTTCCCAGACAGACTTCAGTCTAGTTAGGATCAAAACATTGAGCGTAGAAATATCTTAGTGATGCTGCTTTGCCGCTGAAGTTGCGGGGCAGCAGAGGCCTGGGATGGCA…
gBC_mScarlet	GGTCTCAAATGAAGCTTGTGAGCAAGGGCGAGGCCGTGATCAAGGAGTTCATGCGCTTCAAGGTGCACATGGAGGGCAGCATGAACGGCCACGAGTTCGAGATCGAGGGCGAGGGCGAGGGCCGCCCGTACGAGGGCACCCAGACCGCCAAGCTGAAGGTGACCAAGGGCGGCCCGCTGCCGTTCAGCTGGGACATCCTGAGCCCGCAGTTCATGTACGGCAGCCGCGCCTTCATCAAGCACCCGGCCGACATCCCGGACTACTACAAGCAGAGCTTCCCGGAGGGCTTCAAGTGGGAGCGCGTGATGAACTTCGAGGACGGCGGCGCCGTGACCGTGACCCAGGACACCAGCCTGGAGGACGGCACCCTGATCTACAAGGTGAAGCTGCGCGGCACCA…
gBC_GeNL	GGTCTCAAATGGTGAGCAAGGGCGAGGAGGACAACATGGCCAGCCTGCCGGCCACCCACGAGCTGCACATCTTCGGCAGCATCAACGGCGTGGACTTCGACATGGTGGGCCAGGGCACCGGCAACCCGAACGACGGCTACGAGGAGCTGAACCTGAAGAGCACCAAGGGCGACCTGCAGTTCAGCCCGTGGATCCTGGTGCCGCACATCGGCTACGGCTTCCACCAGTACCTGCCGTACCCGGACGGCATGAGCCCGTTCCAGGCCGCCATGGTGGACGGCAGCGGCTACCAGGTGCACCGCACCATGCAGTTCGAGGACGGCGCCAGCCTGACCGTGAACTACCGCTACACCTACGAGGGCAGCCACATCAAGGGCGAGGCCCAGGTGAAGGGCACCG…
gBC_GeNL-P2A-NTR2.0	GGTCTCAAATGGTGAGCAAGGGCGAGGAGGACAACATGGCCAGCCTGCCGGCCACCCACGAGCTGCACATCTTCGGCAGCATCAACGGCGTGGACTTCGACATGGTGGGCCAGGGCACCGGCAACCCGAACGACGGCTACGAGGAGCTGAACCTGAAGAGCACCAAGGGCGACCTGCAGTTCAGCCCGTGGATCCTGGTGCCGCACATCGGCTACGGCTTCCACCAGTACCTGCCGTACCCGGACGGCATGAGCCCGTTCCAGGCCGCCATGGTGGACGGCAGCGGCTACCAGGTGCACCGCACCATGCAGTTCGAGGACGGCGCCAGCCTGACCGTGAACTACCGCTACACCTACGAGGGCAGCCACATCAAGGGCGAGGCCCAGGTGAAGGGCACCG…
tCD_tEef1α	GGTCTCAAAGTGCAATGACCCGCACCTGTGTAATTCTGGAGGCATTGCAGTTAACTGAACTATTTGGAATGCTCGATTGTCGATCAATAAAGAATGCGAAGTTAAAGTTGCGAGACTTGTTTGTTTGGAAATTCCTGTCTCGATTTGTTTAATTTCTTTGTGTTTCAATCTATTTGTTGCTAGTATTTCCTGACTAAAGAGCGACGTAAAGCCCGAACTTCACAAATGTATGGGCACAAGTATAGGCTGCATAATGAAGTAGCCAGTTAATTGCAACGAATTAACAGTTCATTTATTCATATTACAAGGGGCGGGAACTGAAAAGTTGGGAGGCTGTACTTTTTAATAACATTGCTTCAAGCATTACTTGAAGCAGTATTTACCACAGACTAAGTGACT…
tCD_tEnolase	GGTCTCAAAGTGAGCTGAACACCTTGGCTGTATGATGATTTGACAGCCAGATCGGAACTCAGTTAATTTAGCTATAATAGCCTGTTATTAATTAGCGTCGAACTAACTCTAGCGATTTCAATGTTGTGCTTAACTCTGTCAGCTGTCTATTGCTCGATTTTCTAATTGATTCAAATCCATCTTTAGCGCCATTTTTCATACGCCTAAGAAGCACTTCTAAACCAGCTTGAGTAGCTTACACAAATCTTAGTTGTGTTTTTTTCTGTTATAAATCATTATAGCAGCTTTCTATCCCCCGCCAAACCCCCCGGTGTAACCTTTGACAGCAAACAGAACGCTTAGTTTATTAGCGATTAGAAATAGTATTTAATATTTTATTTCAAGTCGCTCAACTTCCTC…
tCD_tPC2	GGTCTCAAAGTAGCATCACTAACTGAATCATTAGCTCCAGAAAGCAAGCTGTCAAATCTGCCATAAAGATTATTTATCAAAGCTTTATCAAGAGAATCTGCCAGAACTGTTTTTATTCTGACATTTCTGATAGGCAATCTTATAGTTGAGTAACCACAAAAGCAAACAGTCGGATTGCTATATCGCGCCACAAAAAACTCGTGTCCTTGTGTAAATGTCCACCAGCTCCTTTGCTGGTCCGTCAGCCTCCTGAAAGCAAAATATCCGATCAATTTTAATCGTCGTCTGTGACCTGCGAGATTAAACAAACAAATAATTTTCGAAGTCTTTAAATTTAAAATCTCTTTATCGCACCAGACGAACTGAAACTACCCCCGATATTAAATAAATCTGCGCGAT…
tCD_tSV40	GGTCTCAAAGTAGATCATAATCAGCCATACCACATTTGTAGAGGTTTTACTTGCTTTAAAAAACCTCCCACACCTCCCCCTGAACCTGAAACATAAAATGAATGGAATTGTTGTTGTTAACTTGTTTATTGCAGCTTATAATGGTTACAAATAAAGCAATAGCATCACAAATTTCACAAATAAAGCATTTTTTTCACTGCATTCTAGTTGTGGTTTGTCCAAACTCATCAATGTATCTTATCATGTCTGGTTCCAGAGCTCGCTTTGAGACC

### Sheet: HCR Oligo Pool
Oligo ID	Sequence (5' -> 3')
B1_Mlig_WNT1_31_Dla0	GAGGAGGGCAGCAAACGGAAACATACCGACTATCCCTCTCTCTAA
B1_Mlig_WNT1_31_Dla0	CTAACCCGGCCTTGAATTCACCAATTAGAAGAGTCTTCCTTTACG
B1_Mlig_WNT1_31_Dla0	GAGGAGGGCAGCAAACGGAAGACTGGCTTTATCTCTCTACATGTA
B1_Mlig_WNT1_31_Dla0	GACCTTGAATCCACCAATGTACATATAGAAGAGTCTTCCTTTACG
B1_Mlig_WNT1_31_Dla0	GAGGAGGGCAGCAAACGGAAGAGCGTACATACAGTCTGAGTGATT
B1_Mlig_WNT1_31_Dla0	GCCCCGACCTTGAAGTAGAAAAAGTTAGAAGAGTCTTCCTTTACG
B1_Mlig_WNT1_31_Dla0	GAGGAGGGCAGCAAACGGAATCAGTTACTCAAACGACAACTACAC
B1_Mlig_WNT1_31_Dla0	TTGTACAAGGCAAACCTTAGCTTTCTAGAAGAGTCTTCCTTTACG
B1_Mlig_WNT1_31_Dla0	GAGGAGGGCAGCAAACGGAAAAAAGCACTTGAACGTAAAAGCTGT
B1_Mlig_WNT1_31_Dla0	AGGAGGTAATGATGAGCAAGCAAAATAGAAGAGTCTTCCTTTACG
B1_Mlig_WNT1_31_Dla0	GAGGAGGGCAGCAAACGGAAAGGATTAACTACAGACTTTTCTATG
B1_Mlig_WNT1_31_Dla0	TGAGTTTTTAATAACGACTGACGATTAGAAGAGTCTTCCTTTACG
B1_Mlig_WNT1_31_Dla0	GAGGAGGGCAGCAAACGGAACTCGCAGCACCAGATGAATCGACAG
B1_Mlig_WNT1_31_Dla0	ATCGGTGATGCAGACCTCGCATTTGTAGAAGAGTCTTCCTTTACG
B1_Mlig_WNT1_31_Dla0	GAGGAGGGCAGCAAACGGAATCGGTCCTGTACGGCCTGCCGCAGC
B1_Mlig_WNT1_31_Dla0	CATTTCTCGTCAACATGCTTGTAGTTAGAAGAGTCTTCCTTTACG
B1_Mlig_WNT1_31_Dla0	GAGGAGGGCAGCAAACGGAACGCAGATTCTCTGCCTGGTACCGAG
B1_Mlig_WNT1_31_Dla0	TGTGACTGCAGTTGCCGCCGTGTGCTAGAAGAGTCTTCCTTTACG
B1_Mlig_WNT1_31_Dla0	GAGGAGGGCAGCAAACGGAAGAAATCAGAGGAGACATTCTCGTAG
B1_Mlig_WNT1_31_Dla0	GCTCCAGTAGGTCTGGCGTTCGCAATAGAAGAGTCTTCCTTTACG
B1_Mlig_WNT1_31_Dla0	GAGGAGGGCAGCAAACGGAAAGGCGGTTCGAGTGCTCTTCGACTT
B1_Mlig_WNT1_31_Dla0	ACGAGGTCAGACCGTCTCGGCCGGGTAGAAGAGTCTTCCTTTACG
B1_Mlig_WNT1_31_Dla0	GAGGAGGGCAGCAAACGGAATGCGACCGGAGTCGCCCAGGGAGGG
B1_Mlig_WNT1_31_Dla0	CCAGGTTAAGGATTCGCCGGCGTCGTAGAAGAGTCTTCCTTTACG
B1_Mlig_WNT1_31_Dla0	GAGGAGGGCAGCAAACGGAAGCCTTGCATGACTTTAACCGCCTTT
B1_Mlig_WNT1_31_Dla0	AATCGTTTTGAATATCTTGACTGGGTAGAAGAGTCTTCCTTTACG
B1_Mlig_WNT1_31_Dla0	GAGGAGGGCAGCAAACGGAATTCTGAAAACTCGCCACCTCCTTCC
B1_Mlig_WNT1_31_Dla0	TATTGCATTTTGAGAAGTTGGCCGATAGAAGAGTCTTCCTTTACG
B1_Mlig_WNT1_31_Dla0	GAGGAGGGCAGCAAACGGAATGCCGTGGCAGAGGCAGCGCTTCTT
B1_Mlig_WNT1_31_Dla0	AAGTTCGATAGGTGCAGCTGCCGCTTAGAAGAGTCTTCCTTTACG
B1_Mlig_WNT1_31_Dla0	GAGGAGGGCAGCAAACGGAAATTGTAGTTGTGCAGCAGGGAGATG
B1_Mlig_WNT1_31_Dla0	CGTCTTCGCAACGGCCCGTCGCCCTTAGAAGAGTCTTCCTTTACG
B1_Mlig_WNT1_31_Dla0	GAGGAGGGCAGCAAACGGAATCCAGCAGTCGTTTAGCGAAACCCT
B1_Mlig_WNT1_31_Dla0	CGCACGTCCCGGCCCTTCTCAGTTTTAGAAGAGTCTTCCTTTACG
B1_Mlig_WNT1_31_Dla0	GAGGAGGGCAGCAAACGGAAGCCTGGTGATGGCGTTCTGGGGAGC
B1_Mlig_WNT1_31_Dla0	CGAATTTGATGTTGTGGTCGCAGCCTAGAAGAGTCTTCCTTTACG
B1_Mlig_WNT1_31_Dla0	GAGGAGGGCAGCAAACGGAAGGGACAGCAGGTCAGGGAGCGCTTG
B1_Mlig_WNT1_31_Dla0	GGAGTTGTCTACCTGAGTCAGGTGATAGAAGAGTCTTCCTTTACG
B1_Mlig_WNT1_31_Dla0	GAGGAGGGCAGCAAACGGAAGCTGATATTATTGCGAGAGTGAAGG
B1_Mlig_WNT1_31_Dla0	TCGGCTGCGATGGAGGCTGTGACACTAGAAGAGTCTTCCTTTACG
B1_Mlig_WNT1_31_Dla0	GAGGAGGGCAGCAAACGGAATACCAAAAATATTCGGCTGCCCATA
B1_Mlig_WNT1_31_Dla0	TCTCCGGGATGCCTCTCCAAAGCAGTAGAAGAGTCTTCCTTTACG
B1_Mlig_WNT1_31_Dla0	GAGGAGGGCAGCAAACGGAACCAGCGTTCGGTCGCCATCTGTCTC
B1_Mlig_WNT1_31_Dla0	ATAATTGGCGGCAATGCGGGAACAGTAGAAGAGTCTTCCTTTACG
B1_Mlig_WNT1_31_Dla0	GAGGAGGGCAGCAAACGGAATGCAGAGCTGCCCGGATCAGTTCCG
B1_Mlig_WNT1_31_Dla0	CATTCGCGAAGGGCCATGTTGACGCTAGAAGAGTCTTCCTTTACG
B1_Mlig_WNT1_31_Dla0	GAGGAGGGCAGCAAACGGAAGCGACCATTGACGCCGGCTGAAGTG
B1_Mlig_WNT1_31_Dla0	CGAAGCTGCACTTTTTAGGAGAAAATAGAAGAGTCTTCCTTTACG
B1_Mlig_WNT1_31_Dla0	GAGGAGGGCAGCAAACGGAAGTCGCGATAGGCGAGCCGATGTAAG
B1_Mlig_WNT1_31_Dla0	TTGAGCTTCGCGAACGTTCCAGTCGTAGAAGAGTCTTCCTTTACG
B1_Mlig_WNT1_31_Dla0	GAGGAGGGCAGCAAACGGAATCGGAGCCGTCATCGTCATTCCACA
B1_Mlig_WNT1_31_Dla0	CACCATCGGGAGTCCTTCAGGTACGTAGAAGAGTCTTCCTTTACG
B1_Mlig_WNT1_31_Dla0	GAGGAGGGCAGCAAACGGAATGCAGACGAGAACCGACGGTGCCAG
B1_Mlig_WNT1_31_Dla0	CCTGCATCGCGGCCGACATAAAAGCTAGAAGAGTCTTCCTTTACG
B1_Mlig_WNT1_31_Dla0	GAGGAGGGCAGCAAACGGAAGTTGAAATTTTTGTTTGTCAAATTT
B1_Mlig_WNT1_31_Dla0	CGTCAGGCGCATGTTGATGTTTATCTAGAAGAGTCTTCCTTTACG
B1_Mlig_WNT1_31_Dla0	GAGGAGGGCAGCAAACGGAATCGGAGAAAGTTACGAATAAGGTTT
B1_Mlig_WNT1_31_Dla0	CTAGGCTGTGATGGCAGAGTTTCCGTAGAAGAGTCTTCCTTTACG
B1_Mlig_WNT1_31_Dla0	GAGGAGGGCAGCAAACGGAAAGCCTCTCTCTGTGAGAAAAGGAGC
B1_Mlig_WNT1_31_Dla0	TCTCCTGGCAGAGAATGAGAGAATTTAGAAGAGTCTTCCTTTACG
B1_Mlig_WNT1_31_Dla0	GAGGAGGGCAGCAAACGGAACGGCTCTGGGGTTGGTCGGGCGTTG
B1_Mlig_WNT1_31_Dla0	AAGTGGCCGCCATTGGTTGAAATTTTAGAAGAGTCTTCCTTTACG

### Sheet: 3G Assembly Kit
For parts cloning, use the following sequences to generate primers:		NOTE: Ensure de-novo synthesized DNA is free of BsaI restriction sites and that endogenous sequences have been mutated to remove BsaI sites.
Name	Sequence	Description
AB (Promoter) Part Amplicon	ACGTTGTAAAACGACGGCCAGTGATGGTCTCAGGAG[Promoter Sequence]AATGTGAGACCATCGTCATAGCTGTTTCCTGGCAGC	Insert your promoter sequence into the red region and design primers with the blue extension sequences.
BC (Gene) Part Amplicon	ACGTTGTAAAACGACGGCCAGTGATGGTCTCAAATG[Gene Sequence without ATG]AAGTTGAGACCATCGTCATAGCTGTTTCCTGGCAGC	Insert your gene sequence into the red region and ensure that you do not include the ATG start codon, as this is included in the overhang, then design primers to add the blue extension sequences.
CD (Terminator) Part Amplicon	ACGTTGTAAAACGACGGCCAGTGATGGTCTCAAAGT[Terminator Sequence]GCTTTGAGACCATCGTCATAGCTGTTTCCTGGCAGC	Insert your terminator sequence into the red region and design primers with the blue extension sequences.
For the construction of novel destination vectors, ensure the following sequence is placed in your backbone:
Destination vector landing pad	CATTACTCGCATCCATTCTCAGGCGATATCCAACTCCGAGCCCTTCCACC	The sequence is composed of a UNS1-EcoRV-UNS10 sequence.
